# High fidelity reconstitution of stress granules and nucleoli in mammalian cellular lysate

**DOI:** 10.1101/2020.09.14.296673

**Authors:** Brian D. Freibaum, James Messing, Peiguo Yang, Hong Joo Kim, J. Paul Taylor

## Abstract

Liquid-liquid phase separation (LLPS) is an important mechanism of intracellular organization that underlies the assembly of a variety of distinct RNP granules. Fundamental biophysical principles governing LLPS during RNP granule assembly have been revealed by simple in vitro systems consisting of several components, but these systems have limitations when studying the biology of complex, multicomponent RNP granules. Visualization of RNP granules in live cells has validated key principles revealed by simple in vitro systems, but this approach presents difficulties for interrogating biophysical features of RNP granules and provides limited ability to manipulate protein, nucleic acid, or small molecule concentrations. Here we introduce a system that builds upon recent insights into the mechanisms underlying RNP granule assembly and permits high fidelity reconstitution of stress granules and the granular component of nucleoli in mammalian cellular lysate. This system fills the gap between simple in vitro systems and live cells, and allows for a wide variety of studies of membraneless organelles.
