## Supplementary material for "High fidelity reconstitution of stress granules and nucleoli in mammalian cellular lysate": Table S1

### Sheet: Sheet1
Gene	Description	Spectra Count Control	Spectra Count G3BP1	Total Peptides Control	Total Peptides G3BP1	Mass (KD)	G3BP1 Enrichment	RNA Granule Database Tier
AHNAK	Neuroblast differentiation-associated protein AHNAK	96	601	66	290	629	6.26042	4
G3BP1	Ras GTPase-activating protein-binding protein 1	21	567	10	24	52	27	1
PRKDC	DNA-dependent protein kinase catalytic subunit	40	236	31	128	469	5.9	3
RANBP2	E3 SUMO-protein ligase RanBP2	3	146	3	88	358	48.6667	3
AHNAK2	Protein AHNAK2	0.1	130	0	81	616	1300	4
HNRNPA2B1	Heterogeneous nuclear ribonucleoproteins A2/B1	31	95	14	19	37	3.06452	2
NUP214	Nuclear pore complex protein Nup214	4	90	3	36	213	22.5	4
YBX1	Nuclease-sensitive element-binding protein 1	33	76	9	15	36	2.30303	1
HNRNPA1	Heterogeneous nuclear ribonucleoprotein A1	27	70	10	15	39	2.59259	1
NONO	Non-POU domain-containing octamer-binding protein	11	53	6	17	54	4.81818	3
HNRNPC	Heterogeneous nuclear ribonucleoproteins C1/C2	23	52	12	19	34	2.26087	1
PRRC2C	Protein PRRC2C	0.1	46	0	27	317	460	1
RPL3	60S ribosomal protein L3	10	45	6	17	46	4.5	3
HNRNPM	Heterogeneous nuclear ribonucleoprotein M	12	44	10	16	77	3.66667	2
RPL6	60S ribosomal protein L6	21	44	8	13	33	2.09524	3
RGPD5	RANBP2-like and GRIP domain-containing protein 5/6	0.1	41	0	23	199	410	4
XRCC5	X-ray repair cross-complementing protein 5	18	40	14	21	83	2.22222	2
RPS3A	40S ribosomal protein S3a	10	39	7	14	30	3.9	1
PLEC	Plectin	11	37	11	32	531	3.36364	4
NPM1	Nucleophosmin	18	37	6	10	33	2.05556	3
SFPQ	Splicing factor, proline- and glutamine-rich	3	36	3	18	76	12	3
RPS9	40S ribosomal protein S9	8	33	6	13	23	4.125	3
HNRNPA3	Heterogeneous nuclear ribonucleoprotein A3	5	31	4	12	40	6.2	1
SRSF1	Serine/arginine-rich splicing factor 1	5	31	4	13	28	6.2	1
RPS3	NP_001247436.1 40S ribosomal protein S3 (EC 4.2.99.18)	7	31	3	7	13	4.42857	1
HIST1H1E	Histone H1.4	12	31	7	9	22	2.58333	4
RPL4	60S ribosomal protein L4	7	30	6	16	48	4.28571	3
DHX9	ATP-dependent RNA helicase A	9	30	7	18	141	3.33333	2
HIST1H1C	Histone H1.2	11	30	6	9	21	2.72727	4
PA2G4	Proliferation-associated protein 2G4	12	30	12	14	44	2.5	4
RPS4X	40S ribosomal protein S4, X isoform	6	29	6	12	30	4.83333	2
MTHFD1	C-1-tetrahydrofolate synthase, cytoplasmic	13	29	8	23	101	2.23077	2
RPS2	40S ribosomal protein S2	6	28	5	10	31	4.66667	3
MOV10	Putative helicase MOV-10	0.1	27	0	17	114	270	1
EIF4B	Eukaryotic translation initiation factor 4B	13	27	3	5	69	2.07692	1
NUP88	Nuclear pore complex protein Nup88	0.1	26	0	15	83	260	4
RPS6	40S ribosomal protein S6	7	26	5	8	29	3.71429	1
HNRNPH3	Heterogeneous nuclear ribonucleoprotein H3	7	26	5	7	37	3.71429	2
RPS16	40S ribosomal protein S16	8	26	6	9	16	3.25	2
PTBP1	Polypyrimidine tract-binding protein 1	8	26	6	12	57	3.25	1
RPLP2	60S acidic ribosomal protein P2	5	25	4	8	12	5	4
HDLBP	Vigilin	7	25	7	16	141	3.57143	2
HNRNPF	Heterogeneous nuclear ribonucleoprotein F	7	25	5	8	46	3.57143	2
DDX21	Nucleolar RNA helicase 2	5	24	5	17	87	4.8	1
RPS14	40S ribosomal protein S14	8	24	6	8	16	3	3
RPLP0	60S acidic ribosomal protein P0	10	24	6	11	34	2.4	3
HNRNPD	Heterogeneous nuclear ribonucleoprotein D0	11	24	5	10	38	2.18182	2
RPL7A	60S ribosomal protein L7a	12	24	8	11	30	2	3
RPL23A	60S ribosomal protein L23a	6	23	5	10	18	3.83333	4
PPIB	Peptidyl-prolyl cis-trans isomerase B	10	23	7	10	24	2.3	3
RPL10A	60S ribosomal protein L10a	0.1	22	0	10	25	220	3
UPF1	Regulator of nonsense transcripts 1	0.1	22	0	18	124	220	1
RPL30	60S ribosomal protein L30	4	22	3	8	13	5.5	3
HNRNPH1	Heterogeneous nuclear ribonucleoprotein H	7	22	5	8	49	3.14286	2
SRSF6	Serine/arginine-rich splicing factor 6	0.1	21	0	8	40	210	4
DDX19A	ATP-dependent RNA helicase DDX19A	5	21	4	11	54	4.2	2
RPL13	60S ribosomal protein L13	8	21	6	8	24	2.625	3
SLC25A5	ADP/ATP translocase 2	10	21	6	9	33	2.1	2
RPS17	40S ribosomal protein S17	10	20	5	6	16	2	3
DDX1	ATP-dependent RNA helicase DDX1	7	19	5	12	82	2.71429	1
GNB2L1	Guanine nucleotide-binding protein subunit beta-2-like 1	8	19	6	8	35	2.375	#N/A
CAPRIN1	Caprin-1	0.1	18	0	8	78	180	1
RPL37A	60S ribosomal protein L37a	4	18	3	4	10	4.5	4
HIST1H4A	Histone H4	5	18	3	7	11	3.6	4
RPL12	60S ribosomal protein L12	8	18	5	5	18	2.25	3
RPL27	60S ribosomal protein L27	9	18	4	4	16	2	4
FXR1	Fragile X mental retardation syndrome-related protein 1	9	18	9	10	70	2	1
RPS7	40S ribosomal protein S7	4	17	3	9	22	4.25	3
RPS12	40S ribosomal protein S12	5	17	4	5	15	3.4	4
RPL13A	60S ribosomal protein L13a	5	17	3	5	24	3.4	3
RPL36	60S ribosomal protein L36	6	17	4	5	12	2.83333	4
RPS19	40S ribosomal protein S19	8	17	8	10	16	2.125	1
LACTB	Serine beta-lactamase-like protein LACTB, mitochondrial	0.1	16	0	12	61	160	3
MATR3	Matrin-3	3	16	3	11	95	5.33333	1
RPS20	40S ribosomal protein S20	5	16	3	4	13	3.2	3
DHRS2	Dehydrogenase/reductase SDR family member 2, mitochondrial	8	16	7	9	30	2	#N/A
THRAP3	Thyroid hormone receptor-associated protein 3	3	15	3	12	109	5	2
EIF4G1	Eukaryotic translation initiation factor 4 gamma 1	5	15	5	13	175	3	1
RTCB	tRNA-splicing ligase RtcB homolog	7	15	7	12	55	2.14286	1
BUB3	Mitotic checkpoint protein BUB3	7	15	7	8	37	2.14286	4
ZFR	Zinc finger RNA-binding protein	0.1	14	0	9	117	140	2
RAE1	mRNA export factor	0.1	14	0	8	41	140	4
RPL17	60S ribosomal protein L17	4	14	2	6	21	3.5	4
RPS27	40S ribosomal protein S27	5	14	4	5	9	2.8	4
RPS13	40S ribosomal protein S13	6	14	3	6	17	2.33333	3
RPS8	40S ribosomal protein S8	6	14	5	6	24	2.33333	3
SLC25A6	ADP/ATP translocase 3	7	14	4	9	33	2	2
RPL5	60S ribosomal protein L5	7	14	3	3	34	2	3
ELAVL1	ELAV-like protein 1	0.1	13	0	8	36	130	1
RPL11	60S ribosomal protein L11	0.1	13	0	5	20	130	2
HNRNPA0	Heterogeneous nuclear ribonucleoprotein A0	0.1	13	0	5	31	130	4
SRSF7	Serine/arginine-rich splicing factor 7	0.1	13	0	5	27	130	1
RPL9	60S ribosomal protein L9	0.1	13	0	8	22	130	3
RPL8	60S ribosomal protein L8	4	13	3	6	28	3.25	3
RPL18A	60S ribosomal protein L18a	5	13	4	6	21	2.6	3
RPL10	60S ribosomal protein L10	0.1	12	0	6	25	120	3
RPS15A	40S ribosomal protein S15a	0.1	12	0	4	15	120	4
LUC7L2	Putative RNA-binding protein Luc7-like 2	0.1	12	0	8	46	120	4
U2AF1	Splicing factor U2AF 35 kDa subunit	0.1	12	0	6	28	120	2
YWHAG	14-3-3 protein gamma	4	12	3	7	28	3	1
RPL23	60S ribosomal protein L23	4	12	3	5	15	3	4
RPS11	40S ribosomal protein S11	6	12	5	8	18	2	1
DNAJB1	DnaJ homolog subfamily B member 1	6	12	5	8	38	2	4
H1FX	Histone H1x	0.1	11	0	4	22	110	2
RPL21	60S ribosomal protein L21	0.1	11	0	4	19	110	3
PRRC2A	Protein PRRC2A	0.1	11	0	9	229	110	1
RBMX	RNA-binding motif protein, X chromosome	0.1	11	0	7	42	110	1
HIST1H1A	Histone H1.1	4	11	3	5	22	2.75	#N/A
PDAP1	28 kDa heat- and acid-stable phosphoprotein	5	11	3	8	21	2.2	2
RPL24	60S ribosomal protein L24	5	11	3	5	18	2.2	4
SRSF3	Serine/arginine-rich splicing factor 3	0.1	10	0	6	19	100	1
SRSF2	Serine/arginine-rich splicing factor 2	0.1	10	0	4	25	100	3
SRSF4	Serine/arginine-rich splicing factor 4	0.1	10	0	3	57	100	2
LUC7L	Putative RNA-binding protein Luc7-like 1	0.1	10	0	7	44	100	2
RPL22	60S ribosomal protein L22	2	10	2	3	15	5	3
SRSF5	Serine/arginine-rich splicing factor 5	2	10	1	3	31	5	1
ANP32B	Acidic leucine-rich nuclear phosphoprotein 32 family member B	3	10	2	6	29	3.33333	4
MYO1C	Unconventional myosin-Ic	3	10	3	9	122	3.33333	2
HNRNPAB	Heterogeneous nuclear ribonucleoprotein A/B	3	10	1	3	36	3.33333	1
RPS10	40S ribosomal protein S10	4	10	2	4	19	2.5	4
DNAJB4	DnaJ homolog subfamily B member 4	5	10	5	8	38	2	#N/A
HNRNPDL	Heterogeneous nuclear ribonucleoprotein D-like	5	10	5	7	46	2	2
RPL38	60S ribosomal protein L38	0.1	9	0	4	8	90	4
SLC25A3	Phosphate carrier protein, mitochondrial	0.1	9	0	3	40	90	4
DECR1	2,4-dienoyl-CoA reductase, mitochondrial	0.1	9	0	4	36	90	#N/A
EIF4G2	Eukaryotic translation initiation factor 4 gamma 2	0.1	9	0	8	102	90	1
UBAP2L	Ubiquitin-associated protein 2-like	0.1	9	0	7	114	90	1
C14orf166	UPF0568 protein C14orf166	0.1	9	0	7	28	90	#N/A
MKI67	Antigen KI-67	0.1	9	0	6	358	90	2
RPS23	40S ribosomal protein S23	2	9	2	5	16	4.5	4
FAM120A	Constitutive coactivator of PPAR-gamma-like protein 1	2	9	2	8	122	4.5	1
EIF2S2	Eukaryotic translation initiation factor 2 subunit 2	3	9	3	9	38	3	2
PRDX6	Peroxiredoxin-6	3	9	2	7	25	3	2
DHCR7	7-dehydrocholesterol reductase	3	9	3	4	54	3	4
NIFK	MKI67 FHA domain-interacting nucleolar phosphoprotein	3	9	3	7	34	3	2
GCN1L1	Translational activator GCN1	4	9	4	9	293	2.25	#N/A
RPL35A	60S ribosomal protein L35a	0.1	8	0	4	13	80	4
RBM14	RNA-binding protein 14	0.1	8	0	6	69	80	1
H1F0	Histone H1.0	0.1	8	0	4	21	80	2
RPS15	40S ribosomal protein S15	0.1	8	0	3	17	80	4
EIF5B	Eukaryotic translation initiation factor 5B	0.1	8	0	8	139	80	3
CKAP5	Cytoskeleton-associated protein 5	0.1	8	0	4	225	80	3
TCOF1	Treacle protein	0.1	8	0	5	152	80	4
RPLP1	60S acidic ribosomal protein P1	0.1	8	0	2	12	80	4
RPS5	40S ribosomal protein S5	2	8	2	6	23	4	3
RPL26	60S ribosomal protein L26	3	8	3	5	17	2.66667	2
RPL15	60S ribosomal protein L15	3	8	3	5	24	2.66667	3
CDK1	Cyclin-dependent kinase 1	3	8	3	4	34	2.66667	1
PGAM1	Phosphoglycerate mutase 1	4	8	4	6	29	2	4
EIF4A3	Eukaryotic initiation factor 4A-III	4	8	3	7	47	2	1
RPS24	NP_001135757.1 40S ribosomal protein S24	4	8	2	3	32	2	1
PRPF19	Pre-mRNA-processing factor 19	4	8	4	6	55	2	4
DDX47	Probable ATP-dependent RNA helicase DDX47	4	8	4	7	51	2	2
PRKRA	Interferon-inducible double-stranded RNA-dependent protein kinase activator A	0.1	7	0	5	34	70	1
SRSF9	Serine/arginine-rich splicing factor 9	0.1	7	0	5	26	70	1
RPL34	60S ribosomal protein L34	0.1	7	0	5	13	70	4
RPL19	60S ribosomal protein L19	0.1	7	0	6	23	70	4
NUDT21	Cleavage and polyadenylation specificity factor subunit 5	0.1	7	0	3	26	70	3
PSMD6	26S proteasome non-ATPase regulatory subunit 6	0.1	7	0	5	46	70	4
LUZP1	Leucine zipper protein 1	0.1	7	0	6	120	70	1
TOP1	DNA topoisomerase 1	0.1	7	0	6	91	70	3
RBM3	RNA-binding protein 3	0.1	7	0	4	17	70	2
NUP98	Nuclear pore complex protein Nup98-Nup96	0.1	7	0	5	197	70	2
DHX36	ATP-dependent RNA helicase DHX36	0.1	7	0	4	115	70	1
MYL12A	Myosin regulatory light chain 12A	2	7	2	5	20	3.5	#N/A
ATP5O	ATP synthase subunit O, mitochondrial	2	7	2	7	23	3.5	#N/A
STAU2	Double-stranded RNA-binding protein Staufen homolog 2	2	7	2	3	63	3.5	1
DAD1	Dolichyl-diphosphooligosaccharide--protein glycosyltransferase subunit DAD1	2	7	2	3	12	3.5	#N/A
NXF1	Nuclear RNA export factor 1	2	7	2	5	70	3.5	4
CNBP	Cellular nucleic acid-binding protein	3	7	3	6	19	2.33333	4
SPTAN1	Spectrin alpha chain, non-erythrocytic 1	3	7	3	6	284	2.33333	2
VAPA	Vesicle-associated membrane protein-associated protein A	0.1	6	0	4	28	60	4
RAB7A	Ras-related protein Rab-7a	0.1	6	0	5	23	60	4
PPP1R12A	Protein phosphatase 1 regulatory subunit 12A	0.1	6	0	3	115	60	3
FKBP3	Peptidyl-prolyl cis-trans isomerase FKBP3	0.1	6	0	4	25	60	4
TRA2B	Transformer-2 protein homolog beta	0.1	6	0	3	34	60	1
HACD3	Very-long-chain (3R)-3-hydroxyacyl-CoA dehydratase 3	0.1	6	0	4	43	60	4
CDK9	Cyclin-dependent kinase 9	0.1	6	0	4	43	60	4
ZC3HAV1	Zinc finger CCCH-type antiviral protein 1	0.1	6	0	3	101	60	1
SEC24C	Protein transport protein Sec24C	0.1	6	0	6	118	60	2
NOLC1	Nucleolar and coiled-body phosphoprotein 1	0.1	6	0	4	74	60	1
EBNA1BP2	Probable rRNA-processing protein EBP2	0.1	6	0	5	35	60	4
DNAJC9	DnaJ homolog subfamily C member 9	0.1	6	0	5	30	60	4
TRRAP	Transformation/transcription domain-associated protein	0.1	6	0	6	437	60	3
NSUN4	5-methylcytosine rRNA methyltransferase NSUN4	0.1	6	0	6	43	60	4
KIF2C	Kinesin-like protein KIF2C	0.1	6	0	4	81	60	4
P3H1	Prolyl 3-hydroxylase 1	0.1	6	0	4	83	60	4
RPL32	60S ribosomal protein L32	2	6	1	3	16	3	3
GNA12	Guanine nucleotide-binding protein subunit alpha-12	2	6	1	4	44	3	#N/A
ABCF1	ATP-binding cassette sub-family F member 1	2	6	2	5	96	3	1
DDX18	ATP-dependent RNA helicase DDX18	2	6	2	4	75	3	2
CRYAB	Alpha-crystallin B chain	3	6	3	4	20	2	2
SRP14	Signal recognition particle 14 kDa protein	3	6	3	3	15	2	1
COX5B	Cytochrome c oxidase subunit 5B, mitochondrial	3	6	3	3	14	2	#N/A
NIPSNAP1	Protein NipSnap homolog 1	3	6	3	4	33	2	#N/A
FXR2	Fragile X mental retardation syndrome-related protein 2	3	6	3	5	74	2	1
SF3B6	Splicing factor 3B subunit 6	3	6	2	3	15	2	4
TCEB1	Transcription elongation factor B polypeptide 1	0.1	5	0	3	12	50	#N/A
SH3BGRL	SH3 domain-binding glutamic acid-rich-like protein	0.1	5	0	3	13	50	4
UQCRC2	Cytochrome b-c1 complex subunit 2, mitochondrial	0.1	5	0	3	48	50	#N/A
IST1	IST1 homolog	0.1	5	0	4	40	50	4
SNRPA1	U2 small nuclear ribonucleoprotein A'	0.1	5	0	5	28	50	3
SF3B2	Splicing factor 3B subunit 2	0.1	5	0	5	100	50	4
PSMB6	Proteasome subunit beta type-6	0.1	5	0	4	25	50	4
DNAJA2	DnaJ homolog subfamily A member 2	0.1	5	0	4	46	50	2
RUVBL1	RuvB-like 1	0.1	5	0	5	50	50	4
NUP35	Nucleoporin NUP53	0.1	5	0	4	35	50	4
ZRANB2	Zinc finger Ran-binding domain-containing protein 2	0.1	5	0	3	37	50	4
YLPM1	YLP motif-containing protein 1	0.1	5	0	4	220	50	2
SRPRB	Signal recognition particle receptor subunit beta	0.1	5	0	5	30	50	4
PTBP2	Polypyrimidine tract-binding protein 2	0.1	5	0	5	57	50	4
RAB5C	Ras-related protein Rab-5C	0.1	5	0	3	23	50	4
NUP153	Nuclear pore complex protein Nup153	0.1	5	0	5	154	50	2
ALYREF	THO complex subunit 4	0.1	5	0	3	27	50	2
PRRC2B	Protein PRRC2B	0.1	5	0	4	243	50	1
NAT10	N-acetyltransferase 10	0.1	5	0	3	116	50	4
SMCHD1	Structural maintenance of chromosomes flexible hinge domain-containing protein 1	0.1	5	0	5	226	50	4
ZC2HC1A	Zinc finger C2HC domain-containing protein 1A	0.1	5	0	3	35	50	#N/A
MLEC	Malectin	2	5	2	5	32	2.5	4
RAP1A	Ras-related protein Rap-1A	2	5	2	4	21	2.5	#N/A
SSBP1	Single-stranded DNA-binding protein, mitochondrial	2	5	1	4	17	2.5	4
PRDX5	NP_857635.1 Peroxiredoxin-5, mitochondrial (EC 1.11.1.15) (Alu corepressor 1) (Antioxidant enzyme B166) (AOEB166) (Liver tissue 2D-page spot 71B) (PLP) (Peroxiredoxin V) (Prx-V) (Peroxisomal antioxidant enzyme) (TPx type VI) (Thioredoxin peroxidase PMP20) (Thioredoxin reductase)	2	5	2	2	13	2.5	4
RPL29	60S ribosomal protein L29	2	5	1	3	18	2.5	4
ETFA	Electron transfer flavoprotein subunit alpha, mitochondrial	2	5	2	5	35	2.5	4
NPC2	Epididymal secretory protein E1	2	5	1	3	17	2.5	4
FEN1	Flap endonuclease 1	2	5	2	4	43	2.5	3
UBE2I	SUMO-conjugating enzyme UBC9	0.1	4	0	2	18	40	4
PRKAR2A	cAMP-dependent protein kinase type II-alpha regulatory subunit	0.1	4	0	4	45	40	3
HP1BP3	Heterochromatin protein 1-binding protein 3	0.1	4	0	4	61	40	4
MRPL11	39S ribosomal protein L11, mitochondrial	0.1	4	0	4	21	40	4
FKBP2	Peptidyl-prolyl cis-trans isomerase FKBP2	0.1	4	0	3	16	40	4
PRDX3	Thioredoxin-dependent peroxide reductase, mitochondrial	0.1	4	0	3	28	40	4
DNM2	Dynamin-2	0.1	4	0	3	98	40	4
BCLAF1	Bcl-2-associated transcription factor 1	0.1	4	0	3	106	40	2
QKI	Protein quaking	0.1	4	0	3	38	40	1
SLC16A1	Monocarboxylate transporter 1	0.1	4	0	3	54	40	4
RAB5B	Ras-related protein Rab-5B	0.1	4	0	3	24	40	#N/A
CNPY2	Protein canopy homolog 2	0.1	4	0	3	21	40	4
GSK3B	Glycogen synthase kinase-3 beta	0.1	4	0	2	47	40	4
PGAM5	Serine/threonine-protein phosphatase PGAM5, mitochondrial	0.1	4	0	3	32	40	2
RPA2	Replication protein A 32 kDa subunit	0.1	4	0	4	29	40	3
NUP93	Nuclear pore complex protein Nup93	0.1	4	0	4	93	40	4
CPSF7	Cleavage and polyadenylation specificity factor subunit 7	0.1	4	0	4	52	40	2
HNRNPUL1	Heterogeneous nuclear ribonucleoprotein U-like protein 1	0.1	4	0	4	96	40	1
ADAR	Double-stranded RNA-specific adenosine deaminase	0.1	4	0	4	136	40	1
NUPL1	Nucleoporin p58/p45	0.1	4	0	4	61	40	#N/A
CRABP2	Cellular retinoic acid-binding protein 2	0.1	4	0	3	16	40	#N/A
SUMO1	Small ubiquitin-related modifier 1	0.1	4	0	3	12	40	4
MOGS	Mannosyl-oligosaccharide glucosidase	0.1	4	0	3	92	40	3
FAM50A	Protein FAM50A	0.1	4	0	2	40	40	4
ETF1	Eukaryotic peptide chain release factor subunit 1	0.1	4	0	3	49	40	2
TBL2	Transducin beta-like protein 2	0.1	4	0	3	50	40	4
RAI14	Ankycorbin	0.1	4	0	3	110	40	4
PUM2	Pumilio homolog 2	0.1	4	0	4	114	40	1
RPA3	Replication protein A 14 kDa subunit	0.1	4	0	3	14	40	4
NUP54	Nucleoporin p54	0.1	4	0	3	55	40	4
VMA21	Vacuolar ATPase assembly integral membrane protein VMA21	0.1	4	0	3	11	40	#N/A
SSR1	Translocon-associated protein subunit alpha	0.1	4	0	3	32	40	4
MORF4L1	Mortality factor 4-like protein 1	0.1	4	0	3	41	40	4
C7orf50	Uncharacterized protein C7orf50	0.1	4	0	4	22	40	4
RPP30	Ribonuclease P protein subunit p30	0.1	4	0	4	29	40	4
WARS2	Tryptophan--tRNA ligase, mitochondrial	0.1	4	0	4	40	40	#N/A
RPS19BP1	Active regulator of SIRT1	0.1	4	0	3	15	40	4
MTERF4	Transcription termination factor 4, mitochondrial	0.1	4	0	4	44	40	4
ANKRD17	Ankyrin repeat domain-containing protein 17	0.1	4	0	3	274	40	1
ZNF346	Zinc finger protein 346	0.1	4	0	4	33	40	4
PLOD1	Procollagen-lysine,2-oxoglutarate 5-dioxygenase 1	0.1	4	0	3	83	40	4
BRIX1	Ribosome biogenesis protein BRX1 homolog	0.1	4	0	3	41	40	2
LYAR	Cell growth-regulating nucleolar protein	0.1	4	0	3	44	40	3
CYR61	Protein CYR61	0.1	4	0	3	42	40	#N/A
APOBEC3B	DNA dC->dU-editing enzyme APOBEC-3B	0.1	4	0	3	46	40	4
QPCTL	Glutaminyl-peptide cyclotransferase-like protein	0.1	4	0	3	43	40	#N/A
CYCS	Cytochrome c	2	4	2	3	12	2	4
VAPB	Vesicle-associated membrane protein-associated protein B/C	2	4	2	3	27	2	4
PPA1	Inorganic pyrophosphatase	2	4	1	3	33	2	4
RAP1B	Ras-related protein Rap-1b	2	4	2	3	21	2	4
PSMB1	Proteasome subunit beta type-1	2	4	2	4	26	2	4
DTYMK	Thymidylate kinase	2	4	2	4	24	2	4
PCID2	PCI domain-containing protein 2	2	4	1	3	46	2	4
ZFPL1	Zinc finger protein-like 1	2	4	2	4	34	2	#N/A
UQCRB	Cytochrome b-c1 complex subunit 7	0.1	3	0	3	14	30	#N/A
MARCKSL1	MARCKS-related protein	0.1	3	0	2	20	30	4
ATP1B1	Sodium/potassium-transporting ATPase subunit beta-1	0.1	3	0	3	35	30	4
ATP5H	ATP synthase subunit d, mitochondrial	0.1	3	0	3	18	30	#N/A
NDUFA12	NADH dehydrogenase [ubiquinone] 1 alpha subcomplex subunit 12	0.1	3	0	3	17	30	#N/A
HIST1H3A	Histone H3.1	0.1	3	0	3	15	30	#N/A
SELH	Selenoprotein H	0.1	3	0	3	13	30	#N/A
S100A13	Protein S100-A13	0.1	3	0	3	11	30	4
CDC37	Hsp90 co-chaperone Cdc37	0.1	3	0	3	44	30	1
ELAVL2	ELAV-like protein 2	0.1	3	0	3	39	30	1
PCNP	PEST proteolytic signal-containing nuclear protein	0.1	3	0	3	19	30	4
RBM8A	RNA-binding protein 8A	0.1	3	0	3	20	30	4
PPP2R2A	Serine/threonine-protein phosphatase 2A 55 kDa regulatory subunit B alpha isoform	0.1	3	0	3	52	30	4
GBAS	Protein NipSnap homolog 2	0.1	3	0	3	34	30	#N/A
AKR7A2	Aflatoxin B1 aldehyde reductase member 2	0.1	3	0	3	40	30	4
TJP2	Tight junction protein ZO-2	0.1	3	0	3	134	30	4
ACOT9	Acyl-coenzyme A thioesterase 9, mitochondrial	0.1	3	0	3	50	30	#N/A
PUM1	Pumilio homolog 1	0.1	3	0	3	126	30	1
CDC5L	Cell division cycle 5-like protein	0.1	3	0	3	92	30	2
MVP	Major vault protein	0.1	3	0	3	99	30	#N/A
ERH	Enhancer of rudimentary homolog	0.1	3	0	2	12	30	4
BCAS2	Pre-mRNA-splicing factor SPF27	0.1	3	0	3	26	30	4
PTGES3	Prostaglandin E synthase 3	0.1	3	0	2	19	30	2
TRA2A	Transformer-2 protein homolog alpha	0.1	3	0	3	33	30	4
CYFIP2	Cytoplasmic FMR1-interacting protein 2	0.1	3	0	3	148	30	4
CYFIP1	Cytoplasmic FMR1-interacting protein 1	0.1	3	0	3	145	30	4
NUMA1	Nuclear mitotic apparatus protein 1	0.1	3	0	3	238	30	2
EIF1AX	Eukaryotic translation initiation factor 1A, X-chromosomal	0.1	3	0	3	16	30	4
SF3B3	Splicing factor 3B subunit 3	0.1	3	0	3	135	30	4
C9orf142	Protein PAXX	0.1	3	0	3	22	30	#N/A
SNRPA	U1 small nuclear ribonucleoprotein A	0.1	3	0	3	31	30	4
ATXN2	Ataxin-2	0.1	3	0	3	140	30	1
MRPL12	39S ribosomal protein L12, mitochondrial	0.1	3	0	3	21	30	#N/A
MRPS27	28S ribosomal protein S27, mitochondrial	0.1	3	0	2	48	30	2
CIRBP	Cold-inducible RNA-binding protein	0.1	3	0	3	19	30	1
MRTO4	mRNA turnover protein 4 homolog	0.1	3	0	3	28	30	4
ITGAV	Integrin alpha-V	0.1	3	0	3	116	30	#N/A
SARS2	Serine--tRNA ligase, mitochondrial	0.1	3	0	3	58	30	4
WBP11	WW domain-binding protein 11	0.1	3	0	3	70	30	4
MYO1B	Unconventional myosin-Ib	0.1	3	0	3	132	30	4
MSI2	RNA-binding protein Musashi homolog 2	0.1	3	0	2	35	30	1
FMR1	Fragile X mental retardation protein 1	0.1	3	0	2	71	30	1
GIGYF2	PERQ amino acid-rich with GYF domain-containing protein 2	0.1	3	0	2	150	30	1
WFS1	Wolframin	0.1	3	0	3	100	30	#N/A
CTSZ	Cathepsin Z	0.1	3	0	2	34	30	#N/A
CELF1	CUGBP Elav-like family member 1	0.1	3	0	3	52	30	1
SRPK1	SRSF protein kinase 1	0.1	3	0	3	74	30	3
TMED9	Transmembrane emp24 domain-containing protein 9	0.1	3	0	3	27	30	#N/A
MAGED1	Melanoma-associated antigen D1	0.1	3	0	1	86	30	1
NOP2	Probable 28S rRNA (cytosine(4447)-C(5))-methyltransferase	0.1	3	0	3	89	30	3
NELFE	Negative elongation factor E	0.1	3	0	2	43	30	1
NUP205	Nuclear pore complex protein Nup205	0.1	3	0	3	228	30	1
DOCK5	Dedicator of cytokinesis protein 5	0.1	3	0	3	215	30	#N/A
LBR	Lamin-B receptor	0.1	3	0	3	71	30	2
MYBBP1A	Myb-binding protein 1A	0.1	3	0	3	149	30	3
CREBBP	CREB-binding protein	0.1	3	0	3	265	30	4
TFB1M	Dimethyladenosine transferase 1, mitochondrial	0.1	3	0	3	40	30	4
DHX29	ATP-dependent RNA helicase DHX29	0.1	3	0	3	155	30	4
POLR1D	DNA-directed RNA polymerases I and III subunit RPAC2	0.1	3	0	3	15	30	4
RPP38	Ribonuclease P protein subunit p38	0.1	3	0	3	32	30	4
DAZAP1	DAZ-associated protein 1	0.1	3	0	3	43	30	1
CUX2	Homeobox protein cut-like 2	0.1	3	0	3	162	30	#N/A
FBXO28	F-box only protein 28	0.1	3	0	3	41	30	#N/A
RBM34	NP_001155005.1 RNA-binding protein 34 (RNA-binding motif protein 34)	0.1	3	0	3	26	30	4
OARD1	O-acetyl-ADP-ribose deacetylase 1	0.1	3	0	3	17	30	#N/A
SKP1	S-phase kinase-associated protein 1	0.1	2	0	1	19	20	4
DNM1	Dynamin-1	0.1	2	0	1	97	20	4
SVIP	Small VCP/p97-interacting protein	0.1	2	0	1	8	20	#N/A
PGRMC2	Membrane-associated progesterone receptor component 2	0.1	2	0	2	24	20	#N/A
KIF5C	Kinesin heavy chain isoform 5C	0.1	2	0	1	109	20	4
VAMP3	Vesicle-associated membrane protein 3	0.1	2	0	2	11	20	#N/A
RAB14	Ras-related protein Rab-14	0.1	2	0	2	24	20	4
CMPK1	UMP-CMP kinase	0.1	2	0	2	22	20	4
PPP3R1	Calcineurin subunit B type 1	0.1	2	0	2	19	20	#N/A
CSNK1D	Casein kinase I isoform delta	0.1	2	0	2	47	20	1
USMG5	Up-regulated during skeletal muscle growth protein 5	0.1	2	0	2	6	20	#N/A
IDH2	Isocitrate dehydrogenase [NADP], mitochondrial	0.1	2	0	2	51	20	4
UBE2L3	Ubiquitin-conjugating enzyme E2 L3	0.1	2	0	2	18	20	4
NDRG3	Protein NDRG3	0.1	2	0	1	41	20	4
EIF1	Eukaryotic translation initiation factor 1	0.1	2	0	2	13	20	2
GLIPR2	Golgi-associated plant pathogenesis-related protein 1	0.1	2	0	2	17	20	#N/A
CEP170	Centrosomal protein of 170 kDa	0.1	2	0	2	175	20	4
CTSB	Cathepsin B	0.1	2	0	2	38	20	4
PPIF	Peptidyl-prolyl cis-trans isomerase F, mitochondrial	0.1	2	0	1	22	20	3
CYC1	Cytochrome c1, heme protein, mitochondrial	0.1	2	0	2	35	20	#N/A
EIF4E	Eukaryotic translation initiation factor 4E	0.1	2	0	1	25	20	1
UQCR10	Cytochrome b-c1 complex subunit 9	0.1	2	0	1	7	20	#N/A
KIF5A	Kinesin heavy chain isoform 5A	0.1	2	0	1	117	20	#N/A
VASP	Vasodilator-stimulated phosphoprotein	0.1	2	0	1	40	20	2
TXNL1	Thioredoxin-like protein 1	0.1	2	0	2	32	20	2
DTD1	D-tyrosyl-tRNA(Tyr) deacylase 1	0.1	2	0	2	23	20	#N/A
EIF4H	Eukaryotic translation initiation factor 4H	0.1	2	0	1	27	20	1
ECI2	Enoyl-CoA delta isomerase 2, mitochondrial	0.1	2	0	2	44	20	#N/A
PFDN2	Prefoldin subunit 2	0.1	2	0	1	17	20	4
MRPL14	39S ribosomal protein L14, mitochondrial	0.1	2	0	2	16	20	4
WDR82	WD repeat-containing protein 82	0.1	2	0	2	35	20	4
BTF3	Transcription factor BTF3	0.1	2	0	1	22	20	4
VAMP7	Vesicle-associated membrane protein 7	0.1	2	0	2	25	20	4
DNAJC13	DnaJ homolog subfamily C member 13	0.1	2	0	2	254	20	4
MRPL49	39S ribosomal protein L49, mitochondrial	0.1	2	0	2	19	20	4
PYCR2	Pyrroline-5-carboxylate reductase 2	0.1	2	0	2	34	20	#N/A
RPL22L1	60S ribosomal protein L22-like 1	0.1	2	0	2	15	20	4
RCC1	Regulator of chromosome condensation	0.1	2	0	1	45	20	2
DHX30	Putative ATP-dependent RNA helicase DHX30	0.1	2	0	2	134	20	1
ACOT13	Acyl-coenzyme A thioesterase 13	0.1	2	0	2	15	20	#N/A
TAX1BP3	Tax1-binding protein 3	0.1	2	0	1	14	20	#N/A
DDT	D-dopachrome decarboxylase	0.1	2	0	1	13	20	4
IMPDH1	Inosine-5'-monophosphate dehydrogenase 1	0.1	2	0	1	55	20	4
PHF5A	PHD finger-like domain-containing protein 5A	0.1	2	0	2	12	20	3
PHF6	PHD finger protein 6	0.1	2	0	2	41	20	4
MRPL9	39S ribosomal protein L9, mitochondrial	0.1	2	0	1	30	20	4
C2orf49	Ashwin	0.1	2	0	1	26	20	#N/A
CHCHD1	Coiled-coil-helix-coiled-coil-helix domain-containing protein 1	0.1	2	0	1	13	20	4
DDX27	Probable ATP-dependent RNA helicase DDX27	0.1	2	0	2	90	20	2
PAFAH2	Platelet-activating factor acetylhydrolase 2, cytoplasmic	0.1	2	0	1	44	20	#N/A
DDX50	ATP-dependent RNA helicase DDX50	0.1	2	0	2	83	20	2
EDIL3	EGF-like repeat and discoidin I-like domain-containing protein 3	0.1	2	0	1	54	20	#N/A
EP300	Histone acetyltransferase p300	0.1	2	0	2	264	20	3
NOL6	Nucleolar protein 6	0.1	2	0	2	128	20	2
RFC1	Replication factor C subunit 1	0.1	2	0	2	128	20	4
NSUN5	Probable 28S rRNA (cytosine-C(5))-methyltransferase	0.1	2	0	2	47	20	4
IQGAP3	Ras GTPase-activating-like protein IQGAP3	0.1	2	0	2	185	20	4
APOBEC3A	DNA dC->dU-editing enzyme APOBEC-3A	0.1	2	0	2	23	20	#N/A
APOBEC3C	DNA dC->dU-editing enzyme APOBEC-3C	0.1	2	0	1	23	20	2
KRTCAP2	Keratinocyte-associated protein 2	0.1	2	0	1	15	20	#N/A
