## Supplementary material for "High fidelity reconstitution of stress granules and nucleoli in mammalian cellular lysate": Table S3

### Sheet: Sheet1
	Stress Granules (Khnong et. al)			G3BP1 Lysate Granules
RNA Type	Lysate Granules	Lysate	Granule Enrichment	Lysate Granules	Lysate	Granule Enrichment
protein_coding	77.2655	8.10302	9.53539	71.6416	28.6017	2.5048
misc_RNA	2.21029	75.3208	0.029345	11.5946	45.2425	0.256277
ribozyme	2.03805	4.45051	0.457936	7.37297	6.34407	1.16218
Mt_rRNA	15.8873	6.41715	2.47576	0.0143667	0.0455064	0.315707
lncRNA	1.3616	0.231436	5.88327	1.39448	0.641673	2.1732
snRNA	0.818041	4.77909	0.171171	6.56361	18.0904	0.362823
Other RNA Types
miRNA	0.00682521	0.021179	0.322264	0.000676086	0.00024938	2.71106
Mt_tRNA	0	0.0294414	0	0	9.45067e-06	0
polymorphic_pseudogene	0.0756683	0.0163799	4.61958	0.185342	0.068728	2.69675
processed_pseudogene	0.0158885	0.00160187	9.91874	0.0174226	0.00581059	2.99843
rRNA	0.0202806	0.0287066	0.706477	0.668791	0.538481	1.242
scaRNA	0.026218	0.0593372	0.441847	0.0512991	0.053111	0.965884
scRNA	0.04086	0.014788	2.76305	0.00615989	0.0301311	0.204436
snoRNA	0.117118	0.506606	0.231181	0.342433	0.254414	1.34597
TEC	0.0049984	0.000425879	11.7367	0.0027279	0.0012415	2.19727
transcribed_unprocessed_pseudogene	0.0289077	0.00271447	10.6495	0.032227	0.0145366	2.21696
Unknown	0.0758025	0.0161418	4.69605	0.105854	0.0653965	1.61864
unprocessed_pseudogene	0.00664113	0.000401709	16.5322	0.00534421	0.00180163	2.96632
Y_RNA	3.92217e-05	0.00028971	0.135382	0.000130927	0.00027044	0.484127
SUM other RNA Types	0.419247	0.698014	0.600629	1.41841	1.03418	1.37153
Total	100	100		100	100
